# First cleavage is a manifestation of the geometry of the unfertilized oocyte: implications for monozygotic twinning in mice

**DOI:** 10.1101/2023.12.30.572752

**Authors:** Thomas Nolte, Reza Halabian, Steffen Israel, Yutaka Suzuki, Georg Fuellen, Wojtek Makalowski, Michele Boiani

**Affiliations:** Max Planck Institute for Molecular Biomedicine, Röntgenstrasse 20, 48149 Muenster, Germany; Faculty of Medicine, Institute of Bioinformatics, University of Münster, 48149 Münster, Germany; Department of Computational Biology and Medical Sciences, Graduate School of Frontier Sciences, University of Tokyo, Chiba 277-8562, Japan; Rostock University Medical Center, Institute for Biostatistics and Informatics in Medicine and Aging Research (IBIMA), Ernst-Heydemann-Strasse 8, 18057 Rostock, Germany

## Abstract

A long-standing question in mammalian embryology is whether regional differences of oocyte composition matter for the properties of blastomeres receiving those regions after fertilization. A hitherto untested hypothesis is that allocation depends on the orientation of 1^st^ cleavage. However, the orientation is influenced by the site of sperm entry, which can be almost anywhere on the membrane of oocytes when these are inseminated. This variability undermines consistency and reproducibility of studies. Therefore, we harnessed the intracytoplasmic sperm injection to impose the site of fertilization in three specific ooplasmic regions (animal pole, vegetal pole, equator) in mice. Notwithstanding this categorical distinction, after 1^st^ cleavage, the sister blastomeres differed from each other nearly the same way, as measured by gene expression and twin blastocysts formation following 2-cell embryo splitting. We reasoned that either the oocyte territories did not matter, or their effect was obscured by other factors. To shed light on these possibilities, we immobilized the oocytes on the micromanipulation stage during sperm injection and for 24 h thereafter. Imaging revealed that the orientation of 1^st^ cleavage, instead of varying with the fertilization site, followed the shorter diameter of the unfertilized oocyte. This led in most cases to the segregation of animal and vegetal hemispheres into the sister blastomeres of 2-cell embryos. Since one blastomere received more of the animal materials and the other blastomere more of the vegetal materials, this offers a rationale to explain the distinct properties of monozygotic twins derived from 2-cell embryos in mice.
