## Supplementary Tables S1-S6 for "First cleavage is a manifestation of the geometry of the unfertilized oocyte: implications for monozygotic twinning in mice": Supplementary Table S1_Nolte et al.xlsx

### Sheet: Tabelle1
	Blastomeres	Blastocysts
Number of Genes in the annotation file (gff3) used for mapping	32285	32285
Number of genes after filtering for expression per cell and mapped reads	21778	17342
Number of non-predicted genes	14194	11370
Number of genes with non-zero TPM median (used for further analyses)	7492	7660
