## Supplementary Tables S1-S6 for "First cleavage is a manifestation of the geometry of the unfertilized oocyte: implications for monozygotic twinning in mice": Supplementary Table S6_Nolte et al.xlsx

### Sheet: Tabelle1
Contralateral		Twin 1				Twin2				Equatorial		Twin 1				Twin2				Isolateral		Twin 1				Twin2				in vivo CNTRL		Twin A				Twin B
	CDX2	Sox17	Nanog	Total	CDX2	Sox17	Nanog	Total			CDX2	Sox17	Nanog	Total	CDX2	Sox17	Nanog	Total			CDX2	Sox17	Nanog	Total	CDX2	Sox17	Nanog	Total			CDX2	SOX17	NANOG	Total	CDX2	SOX17	NANOG	Total
20191028143445	40	4	2	46	36	5	7	48		20191028140959	51	6	2	59	39	6	2	47		20191028133833	37	7	5	49	37	7	3	47		20200909121653	30	5	4	39	48	8	5	51
20191028143650	37	7	6	50	48	13	6	67		20191028141425	45	0	2	47	31	2	8	41		20191028134030	43	0	3	46	35	4	4	43		20200909121826	24	3	4	31	16	3	6	25
20191028143816	37	4	8	49	35	6	6	47		20191028141749	28	6	4	38	25	4	5	34		20191028134649	43	7	5	55	51	3	7	61		20200909122547	42	7	6	55	29	6	6	41
20191028144118	36	4	6	46	38	5	8	51		20191028141929	43	5	7	55	38	6	3	47		20191028135506	41	4	6	51	48	6	6	60		20200909122740	39	6	3	48	41	8	2	51
20191028144300	37	5	2	44	42	3	5	50		20191028142118	41	6	4	51	35	3	4	42		20191028135658	41	5	7	53	47	6	9	62		20200909123430	57	6	5	68	60	4	10	74
20191028144546	31	5	6	42	42	5	7	54		20191028142249	35	5	6	49	37	3	8	48		20191217144208	42	4	2	48	41	4	5	50		20200909123949	38	6	4	48	51	8	4	63
20191217142248	41	6	6	53	47	3	3	53		20191028142415	44	5	5	54	39	7	7	53		20191217144604	39	2	2	43	61	4	2	67
20191217143347	30	5	1	36	46	1	2	49		20191028142610	40	1	4	45	39	5	2	46		20191217144810	59	8	5	72	52	7	6	65
20200909132407	37	6	4	47	23	3	3	29		20191217140419	55	9	6	70	48	4	6	58		20200909125448	33	2	4	39	36	4	6	46
20200909132605	22	4	8	34	33	0	6	39		20191217140733	41	10	4	55	43	8	1	52		20200909125730	31	6	2	39	39	5	6	50
20200909133225	40	2	5	47	38	4	4	46		20191217140943	50	4	3	57	45	3	2	50		20200909130007	38	7	8	53	29	2	10	41
20200909133636	36	5	5	47	37	2	4	43		20191217141132	48	3	3	54	42	6	8	56		20200909130219	43	6	8	57	36	4	10	50
20200909133826	43	7	4	54	47	6	5	58		20191217141545	52	5	2	59	50	5	6	61		20200909130742	31	6	7	44	32	4	4	40
20200909134417	27	7	5	39	29	5	6	40		20200909140016	47	7	7	61	39	6	4	49		20200909130954	23	5	4	32	33	6	3	42
20200909134634	35	11	9	55	36	7	11	54		20200909140200	31	8	3	42	49	10	6	65
20200909134939	37	6	6	49	43	6	2	51		20200909140339	27	7	6	40	22	9	5	36
										20200909140734	40	7	6	53	38	5	9	52
										20200909141250	46	7	6	59	38	4	5	45
										20200909141609	36	8	6	50	35	8	2	45
										20200909142051	35	4	4	44	36	6	4	46
	0.0579614	0.236111	0.142857								0.0641975	0.154762	0.236364								0.0851064	0.2	0.142857								0.146067	0.142857	0.140741
	0.0526316	0.111111	0.555556								0.133333	0	0								0	0	0.25								0.230769	0.230769	0.111111
	0.129412	0.3	0								0.184211	1	0.6								0.102564	1	0.142857								0.2	0	0.2
	0.0277778	0.2	0.142857								0.0566038	0.2	0.111111								0.0851064	0.4	0.166667								0.183099	0.0769231	0
	0.027027	0.111111	0.142857								0.0617284	0.0909091	0.4								0.0786517	0.2	0								0.025	0.142857	0.2
	0.0632911	0.25	0.428571								0.0789474	0.333333	0								0.0681818	0.0909091	0.125								0.025641	0.2	0.333333
	0.150685	0	0.0769231								0.0277778	0.25	0.142857								0.0120482	0	0.428571								0.146067	0.142857	0
	0.0681818	0.333333	0.333333								0.060241	0.166667	0.166667								0.22	0.333333	0								0.135096	0.132234	0.140741
	0.210526	0.666667	0.333333								0.0126582	0.666667	0.333333								0.0630631	0.0666667	0.0909091
	0.233333	0.333333	0.142857								0.0679612	0.384615	0								0.0434783	0.333333	0.2
	0.2	1	0.142857								0.0238095	0.111111	0.6								0.114286	0.0909091	0.5
	0.025641	0.333333	0.111111								0.0526316	0.142857	0.2								0.134328	0.555556	0.111111
	0.0136986	0.428571	0.111111								0.0666667	0.333333	0.454545								0.0886076	0.2	0.111111
	0.0444444	0.0769231	0.111111								0.0196078	0	0.5								0.015873	0.2	0.272727
	0.0357143	0.166667	0.0909091								0.0930233	0.0769231	0.272727								0.178571	0.0909091	0.142857
	0.0140845	0.222222	0.1								0.225	0.111111	0.333333								0.0860543	0.254401	0.181558
	0.075	0	0.5								0.102041	0.125	0.0909091
	0.0840829	0.280552	0.203897								0.025641	0.166667	0.2
											0.0952381	0.272727	0.0909091
											0.0140845	0	0.5
											0.0140845	0.2	0
											0.0707645	0.231596	0.24982

### Sheet: Tabelle2
	CDX2	Sox17	Nanog
contra	0.0526316	0.111111	0.555556		0.0579614	0.236111	0.142857
contra	0.129412	0.3	0
contra	0.0277778	0.2	0.142857
contra	0.027027	0.111111	0.142857
contra	0.0632911	0.25	0.428571
contra	0.150685	0	0.0769231
contra	0.0681818	0.333333	0.333333
contra	0.210526	0.666667	0.333333
contra	0.233333	0.333333	0.142857
contra	0.2	1	0.142857
contra	0.025641	0.333333	0.111111
contra	0.0136986	0.428571	0.111111
contra	0.0444444	0.0769231	0.111111
contra	0.0357143	0.166667	0.0909091
contra	0.0140845	0.222222	0.1
contra	0.075	0	0.5
equat	0.133333	0	0		0.0609847	0.166667	0.2
equat	0.184211	1	0.6
equat	0.0566038	0.2	0.111111
equat	0.0617284	0.0909091	0.4
equat	0.0789474	0.333333	0
equat	0.0277778	0.25	0.142857
equat	0.060241	0.166667	0.166667
equat	0.0126582	0.666667	0.333333
equat	0.0679612	0.384615	0
equat	0.0238095	0.111111	0.6
equat	0.0526316	0.142857	0.2
equat	0.0666667	0.333333	0.454545
equat	0.0196078	0	0.5
equat	0.0930233	0.0769231	0.272727
equat	0.225	0.111111	0.333333
equat	0.102041	0.125	0.0909091
equat	0.025641	0.166667	0.2
equat	0.0952381	0.272727	0.0909091
equat	0.0140845	0	0.5
equat	0.0140845	0.2	0
ipsi	0	0	0.25		0.081879	0.2	0.142857
ipsi	0.102564	1	0.142857
ipsi	0.0851064	0.4	0.166667
ipsi	0.0786517	0.2	0
ipsi	0.0681818	0.0909091	0.125
ipsi	0.0120482	0	0.428571
ipsi	0.22	0.333333	0
ipsi	0.0630631	0.0666667	0.0909091
ipsi	0.0434783	0.333333	0.2
ipsi	0.114286	0.0909091	0.5
ipsi	0.134328	0.555556	0.111111
ipsi	0.0886076	0.2	0.111111
ipsi	0.015873	0.2	0.272727
ipsi	0.178571	0.0909091	0.142857
natural	0.230769	0.230769	0.111111		0.146067	0.142857	0.140741
natural	0.2	0	0.2
natural	0.183099	0.0769231	0
natural	0.025	0.142857	0.2
natural	0.025641	0.2	0.333333
natural	0.146067	0.142857	0
natural	0.135096	0.132234	0.140741
